# Conserved NIMA kinases regulate multiple steps of endocytic trafficking

**DOI:** 10.1101/2022.12.22.521653

**Authors:** Braveen B. Joseph, Naava Naslavsky, Shaonil Binti, Sylvia Conquest, Lexi Robison, Ge Bai, Barth D. Grant, Steve Caplan, David S. Fay

## Abstract

Human NIMA-related kinases have primarily been studied for their roles in cell cycle progression (NEK1/2/6/7/9), checkpoint–DNA-damage control (NEK1/2/4/5/10/11), and ciliogenesis (NEK1/4/8). We previously showed that *Caenorhabditis elegans* NEKL-2 (NEK8/9 homolog) and NEKL-3 (NEK6/7 homolog) regulate apical clathrin-mediated endocytosis (CME) in the worm epidermis and are essential for molting. Here we show that NEKL-2 and NEKL-3 also have distinct roles in controlling endosome function and morphology. Specifically, loss of NEKL-2 led to enlarged early endosomes with long tubular extensions but showed minimal effects on other compartments. In contrast, NEKL-3 depletion caused pronounced defects in early, late, and recycling endosomes. Consistently, NEKL-2 was strongly localized to early endosomes, whereas NEKL-3 was localized to multiple endosomal compartments. Loss of NEKLs also led to variable defects in the recycling of two resident cargoes of the trans-Golgi network (TGN), MIG-14/Wntless and TGN-38/TGN38, which were missorted to lysosomes after NEKL depletion. In addition, defects were observed in the uptake of clathrin-dependent (SMA-6/Type I BMP receptor) and independent cargoes (DAF-4/Type II BMP receptor) from the basolateral surface of epidermal cells after NEKL-2 or NEKL-3 depletion. Complementary studies in human cell lines further showed that siRNA knockdown of the NEKL-3 orthologs NEK6 and NEK7 led to missorting of the mannose 6-phosphate receptor from endosomes. Moreover, in multiple human cell types, depletion of NEK6 or NEK7 disrupted both early and recycling endosomal compartments, including the presence of excess tubulation within recycling endosomes, a defect also observed after NEKL-3 depletion in worms. Thus, NIMA family kinases carry out multiple functions during endocytosis in both worms and humans, consistent with our previous observation that human NEKL-3 orthologs can rescue molting and trafficking defects in *C. elegans nekl-3* mutants. Our findings suggest that trafficking defects could underlie some of the proposed roles for NEK kinases in human disease.

**Author Summary:** Intracellular trafficking is an evolutionary conserved process whereby cargoes, which include proteins, lipids, and other macromolecules, are internalized by cells, packaged into vesicles, and distributed to their proper places within the cell. This study demonstrated that two conserved NIMA-related kinases, NEKL-2 and NEKL-3, are required for the transport of multiple cargoes in the epidermis of *C. elegans*. NEKL-2 and NEKL-3 function at organelles, called endosomes, to regulate their morphology and control the sorting of cargoes between different intracellular compartments. In the absence of NEKL activities, various cargoes, including components of the BMP and Wnt signaling pathways, were misregulated. Our studies are further supported by results showing that the human counterparts of NEKL-3, NEK6 and NEK7, were also required for maintaining endosome morphologies and for the proper sorting of cargo in human cells. Notably, NIMA-kinases are well studied for their roles in cell cycle regulation, and overexpression of these kinases is linked to cancer formation and poor prognosis. Our study suggests their role in cancer progression could be partly due to the abnormal intracellular trafficking of conserved signaling components with known roles in cancer formation.
