## Supplementary material for "Conserved NIMA kinases regulate multiple steps of endocytic trafficking": Raw Data

### Sheet: Figure 1
Figure 1M
Manders' coeffecient
NEKL-2; RAB-5	NEKL-2; RAB-7	NEKL-3; RAB-5	NEKL-3; RAB-7
0.519	0.242	0.415	0.506
0.58	0.24	0.628	0.45
0.339	0.107	0.68	0.57
0.268	0.071	0.398	0.456
0.268	0.124	0.343	0.479
0.429	0.176	0.509	0.547
0.712	0.037	0.334	0.42
0.176	0.052	0.604	0.476
0.109	0.036	0.559	0.556
0.53	0.119	0.662	0.612
0.239	0.028	0.449	0.572
0.177		0.605	0.401
		0.697	0.613
			0.501
			0.547
			0.638
			0.48
			0.541
			0.225
			0.56
			0.661
0.362167	0.112	0.529462	0.51481	Average

### Sheet: Figure 2
Figure 2D					Figure 2E					Figure 2F
Mean intensity (a.u.) of Prab-5::GFP::RAB-5 expression					Mean area (µm2) of RAB-5-positive vesicles					RAB-5-positive vesicle roundness
WT	NEKL-2::AID	NEKL-3::AID			WT	NEKL-2::AID	NEKL-3::AID			WT	NEKL-2::AID	NEKL-3::AID
79.147	130.939	199.364			80.93	114.31	187.46			0.83	0.63	0.66
65.231	178.334	76.008			42.67	162.66	98.64			0.76	0.67	0.67
70.814	95.948	85.976			68.62	97.13	99.61			0.86	0.67	0.7
58.65	147.32	174.921			51.19	135.25	56.47			0.8	0.61	0.68
70.909	175.028	239.859			91.93	135.22	42.43			0.87	0.64	0.71
63.367	147.219	100.257			57.44	168.09	97.48			0.85	0.61	0.66
55.415	189.159	119.241			62.17	90.6	65.83			0.82	0.64	0.67
62.689	97.373	100.135			49.57	190.38	88.87			0.82	0.62	0.65
65.744	79.053	59.693			62.67	111.17	40.87			0.83	0.65	0.72
36.135	176.267	93.991			65.67	142.59	75.92			0.84	0.64	0.66
46.783	146.501	231.957			53.41	110.92	52.91			0.78	0.66	0.72
51.976	85.986	108.62			62.4	86.26	57.53			0.85	0.67	0.69
43.098	97.782	118.583			56.55	70.97	43.47			0.81	0.65	0.74
51.114	89.647	164.418			63.92	108.12	88.58			0.79	0.68	0.69
45.97	145.669	108.831			43.78	90.84	32.69			0.79	0.71	0.77
57.981	98.248	146.518			47.5	116.72				0.77	0.66
49.948	158.081	98.543			56.35					0.81
51.113	91.583	85.206			51.28					0.72
44.316	117.344	131.665			54.68					0.76
43.33	96.596				71.45					0.83
106.413	75.155				74.62					0.85
82.806	109.517				76.63					0.86
75.486	119.953				60.38					0.77
63.358	120.357				60.89					0.79
70.582	129.379				59.01					0.79
57.108	116.599				63.94					0.79
77.666	103.805				74.46					0.83
90.94					58.35					0.85
82.032					61.99					0.8
89.141					50.51					0.75
67.146					68.71					0.83
61.279					61.4087	120.702	75.2507	Average		0.809677	0.650625	0.692667	Average
53.027
55.907
68.258
88.534
66.287
88.895
98.218
65.463
65.5569	122.92	128.62	Average
Figure 2J					Figure 2K					Figure 2L
Mean intensity (a.u.) of Phyp7::GFP::RAB-7 expression					Mean area (µm2) of RAB-7-positive vesicles					Mean number of RAB-7-positive vesicles
WT	NEKL-2::AID	NEKL-3::AID			WT	NEKL-2::AID	NEKL-3::AID			WT	NEKL-2::AID	NEKL-3::AID
132.175	103.862	116.397			163.01	92.27	38.46			454	336	264
103.382	148.727	103.974			126.98	113.23	57.06			485	282	272
176.586	107.268	146.383			112.6	183.14	56.48			343	304	298
170.479	103.59	126.632			172.83	109.37	55.35			338	283	303
88.248	84.953	178.693			108.97	52.31	49.55			465	312	471
97.035	229.99	294.129			128.79	109.25	48.8			310	315	427
158.445	165.498	68.369			85.34	196.23	45.88			370	354	249
133.07	199.993	81.908			105.3	132.93	74.59			361	281	238
171.173	127.78	62.298			94.75	112.16	76.48			445	335	167
109.143	117.32	113.664			136.11	95.76	62.17			364	480	199
153.81	127.97	143.75			92.78	82.05	62.83			363	355	362
239.733	133.476	84.314			122.63	105.41	73.25			413	279	188
150.173	82.124	139.025			75.09	62.79	54.92			330	483	378
192.887	112.958	149.736			146.86	82.5	51.78			438	292	411
226.75	119.553	147.897			243.28	113.38	46.39			381	265	376
114.968	87.056	91.081			92.95	105.4	62.28			374	317	338
170.607	96.035	95.487			122.14	68.29	63.17			354	325	327
188.2	127.418	76.987			119.99	68.29	47.87			400	325	258
149.786	232.338	89.996			108.41	105.15	63.39			281	299	202
180.619	115.994	71.923			113.71	170.32	66.24			366	387	243
138.806	96.213	101.223			94.7	128.26	73.77			324	350	212
146.547	158.61	72.159			121.7	104.51	125.86			375	281	172
284.868	105.863	93.589			90.85	95.25	55.09			424	303	311
129.523	125.248	50.582			138.37	81.67	68.85			326	325	316
	124.893	85.51				95.74	59.92				356	273
	93.63	146.047				148.99	95.38				260	253
	163.765	87.503				77.62	71.56				313	255
		86.834				103.79	71.89				243	179
		127.098					62.7					255
158.626	129.338	111.489	Average		121.589	107.002	63.5159	Average		378.5	322.857	282.655	Average
Figure 2P					Figure 2Q					Figure 2R
Mean intensity (a.u.) of mScarlet::RAB-11 expression					Mean area (µm2) of RAB-11-positive vesicles					Mean perimeter (µm) of RAB-11-positive vesicles
WT	NEKL-2::AID	NEKL-3::AID			WT	NEKL-2::AID	NEKL-3::AID			WT	NEKL-2::AID	NEKL-3::AID
243.719	317.113	140.277			214.55	112.45	179.32			39.59	37.67	43.15
218.982	177.421	392.342			107.97	162.73	499.92			43.57	49.54	114.12
367.993	291.665	377.641			154.15	175.67	144.62			42.87	53.43	35.63
197.886	268.55	503.239			130.91	170.65	661.16			40.85	49.97	132.08
196.824	244.036	606.259			136.87	171.97	413.65			39.19	46.06	93.28
215.225	302.247	440.958			145.28	159.42	258.36			72.18	45.44	71.76
136.939	161.043	529.424			130.27	218.23	359.83			64.55	63.64	96.64
258.421	141.241	499.333			130.14	196.14	259.72			66.59	58.69	68.44
192.473	162.458	564.867			135.75	172.01	210.55			45.78	51.61	59.89
322.971	504.576	389.26			132.42	143.89	401.52			49.61	43.84	95.12
307.825	244.547	528.884			136.75	134.84	312.1			49.53	40.52	65.89
253.759	338.488	531.441			246.21	167.13	355.09			67.92	48.91	84.8
148.982	208.59	371.212			230.86	186.8	450.29			38.52	55.23	97.26
210.309	250.736	569.262			235.24	160.85	440.58			49.5	46.76	105.68
158.851	190.288	913.516			145.65	231.7	782.05			42.86	57.3	131.66
186.361	257.043	415.697			159.87	122.72	160.71			46.36	42.26	47.46
277.445	230.204	508.66			161.82	115.63	235.72			37.23	37.85	68.46
158.964	153.517	446.182			225.98	136.81	280.31			44.88	39	73.96
227.344	147.232	336.761			118.48	164.61	1127.93			38.35	51.74	187.53
164.804	136.938	241.639			164	180.72	240.78			36.51	50.19	68.4
238.242	148.99	325.663			137.97	147.52	255.08			56.44	44.54	61
199.084	319.294	442.206			142.02	163.62	255.13			52.95	47.84	76.83
176.973	167.514	1025.23			109.1	76.03	148.81			46.49	27.22	39.68
289.947	172.711	413.177			137.59	156.59	477.89			75.96	50.76	98.29
281.459	183.867	261.015			115.69	176.02	257.24			49.14	42.53	65.55
202.407	192.584	502.389			104.71	107.7	313.88			43.1	34.06	86.38
215.998	512.415	1042.62			188.54	136.38	144.91			43.92	39.63	43.54
182.564	435.325	640.856			174.12	127.15	159.21			41.45	36.45	36.56
229.601	455.298	837.988			155.77	173.17	301.2			56.33	41.42	60.03
501.208	401.402	813.217			276.54	182.63	207.18			68.2	47.05	46.36
567.114	651.295	539.977			168.26	136.65	180.27			43.69	42.4	44.32
471.549	674.454	984.605			135.97	210.87	199.72			50.61	50.71	43.48
537.056	352.698	685.072			141.7	160.77	313.86			34.67	41.39	58.16
590.275	374.851	591			133.45	102.58	162.69			48.71	32.9	38.95
641.019	464.937	762.722			193.98	170.05	246.14			65.06	45.3	46.52
554.876	400.253	880.681			242.16	156.06	146.45			34.84	42.79	39.02
561.579	523.294	973.36			143.98	128.82	381.57			45.46	36.37	58.79
854.14	492.344	866.21			169.55	150.02	217.46			45.75	45.16	55.78
720.174	480.664	748.991			108.51	124.25	294.34			45.74	39.18	61.15
640.024	529.522	872.781			165.86	165.96	244.95			72.04	50.01	49.03
319.284	886.482	502.913			228.89	113.91	162.55			36.23	36.15	38.16
547.12	370.742	477.036			110.43	103.66	334.28			58.08	34.21	60.6
284.535	403.841	598.936			147.24	143.31	2965.76			52.55	40.77	158.11
442.754	479.593	626.122			152.07	149.19	161.72			42.44	43.45	43.59
468.341	534.684	1164.47			145.87	128.82	365.55			45.51	36.15	85.64
345.152	363.492	391.125			283.11	162.84	338.76			35.94	50.17	70.33
353.655	292.773	1058.33			109.57	183.47	159.07				44.46	41.6
739.673	478.345	796.276			201.43	118.21	401.79				36.71	61.34
377.903	422.55	499.566			175.47	192.98	302.51				50.27	56.29
436.887	478.512	432.847			145.55	131.48	202.35				39.09	45.26
333.811	824.787	704.494			152.18		228.43					48.51
353.866		696.124			107.2					48.8639	44.3758	69.8051	Average
348.161	356.813	605.093	Average		160.532	153.314	358.921	Average

### Sheet: Figure 3
Figure 3H					Figure 3I
Mean intesity (a.u.) of Phyp7::SMA-6::GFP expression					Mean intensity (a.u.) of Phyp7::DAF-4::GFP
WT	NEKL-2::AID	NEKL-3::AID			WT	NEKL-3::AID
12.604	28.773	32.148			28.325	42.339
10.514	75.475	21.671			22.814	382.993
30.421	18.981	29.031			28.514	191.093
15.083	29.09	26.147			30.224	477.865
31.243	30.186	30.965			24.01	200.704
15.614	14.042	115.257			20.545	110.163
20.877	16.592	27.389			15.596	172.13
19.292	21.613	34.677			29.57	84.78
14.963	51.855	104.256			24.246	83.501
18.236	14.092	40.926			29.215	130.315
24.84	16.413	45.183			41.809	56.134
17.968	43.843	35.429			15.445	77.134
11.323	27.651	69.122			28.535	58.202
23.431	23.939	26.33			32.789	220.408
26.364	29.472	111.819			66.859	74.884
20.018	23.628	61.653			31.064	171.81
17.7	38.388	50.03			28.768	75.268
28.323	31.542	116.02			30.32	109.24
27.161	41.619	57.169			19.145	93.988
24.026	60.161	28.371			20.064	145.007
12.439	31.927	131.951			28.076	207.727
24.284	21.136	41.952			26.451	1233.41
17.371	21.723	78.273			19.361	615.284
16.746	20.6	127.19			20.957	151.589
19.722	29.633	27.508			21.392	106.06
19.499	18.956	41.803			29.714	82.42
19.704	14.88	56.71			24.351	43.33
13.473	11.188	48.968			22.769	130.615
34.329	17.378	21.911			22.356	126.531
43.328	21.417	20.452			32.112	52.806
28.544	17.798	42.221			28.132	54.684
35.965	29.442	57.39			22.224	217.648
24.562	22.255	34.99			24.295	76.256
26.396	28.004	35.506			28.247	108.366
25.939	22.681	46.387			22.123	102.565
15.015	24.264	43.443			22.879	77.582
27.789	17.969	49.898			46.035	66.313
18.979	19.935	37.309			29.285	95.594
26.354	17.008	34.137			27.689	57.104
26.532	14.669	24.035			25.693	57.808
23.164	26.709	29.442			19.745	284.011
26.75	38.029	49.44			30.702	98.318
21.192	18.793	49.786			27.179	59.237
27.117	10.104	48.477			32.347	43.071
19.102	27.033				30.558	42.996
18.288	35.622				56.732	67.892
34.343	13.184				39.624	66.097
16.672	25.823				28.881	90.739
	63.738					187.937
	23.06					105.521
	33.486					78.42
	85.417					59.834
	62.336					116.403
	37.42					79.168
	49.259					40.561
22.3666	29.2769	50.9721	Average			43.127
						85.043
						80.307
						43.123
						83.662
						253.6
						318.768
						107.392
					28.2868	143.76	Average

### Sheet: Figure 4
Figure 4D					Figure 4H					Figure 4K
Mean intensity (a.u.) expression of Phyp7::MIG-14::GFP					Mean intensity (a.u.) of expression of Phyp7::TGN-38::GFP					Mean intensity (a.u.) of expression of Phyp7::TGN-38::GFP
WT	NEKL-2::AID	NEKL-3::AID			WT	NEKL-2::AID	NEKL-3::AID			NEKL-2::AID	NEKL-2::AID; cup-5	NEKL-3::AID	NEKL-3::AID; cup-5
155.94	235.68	105.62			99.12	63.19	33.92			63.19	48.48	33.92	58.33
266.9	220.35	93.97			89.55	35.65	29.12			35.65	70.01	29.12	70.9
277.21	285.6	74.96			111.22	40.94	69.97			40.94	43.27	69.97	56.69
166.84	271.14	80.41			109.27	36.07	44.68			36.07	64.69	44.68	92.84
327.84	148.8	66.85			114.44	38.7	42.2			38.7	67	42.2	41.59
288.65	321.29	137.82			249.69	47.5	36.63			47.5	47.65	36.63	70.65
101.94	246.6	67.26			118.31	43.84	31.15			43.84	79.1	31.15	94.64
317.69	149.88	62.63			105.22	61.55	42			61.55	67.77	42	56.34
204.95	171.06	42.17			108.27	36.81	33.56			36.81	58.86	33.56	107.82
257.83	203.86	129.17			119.33	36.86	36.01			36.86	63.12	36.01	89.43
142.35	194.2	120			62.2	54.57	43.22			54.57	68.69	43.22	49.95
187.49	292.13	65.28			99.6	37.49	45.78			37.49	82.26	45.78	49.76
184.44	141.5	78.97			180.8	28.94	22.14			28.94	103.23	22.14	46.32
265.54	206.31	39.13			125.76	40.72	30.78			40.72	64.2	30.78	65.65
305.9	190.32	65.5			131.06	33.03	28.87			33.03	71.5	28.87	78.3
147.38	195.24	110.29			58.65	36.38	38.92			36.38	52.52	38.92	41.82
156.49	167.2	97.5			129.43	32.51	43.75			32.51	49.73	43.75	63.88
145.74	155.46	67.29			95.41	41.68	37.18			41.68	55.23	37.18	71.01
130.37	95.97	43.22			93.36	50.06	39.06			50.06	61.27	39.06	50.29
162.71	116.42	118.64			158.58	49.7	43.42			49.7	46.1	43.42	78.57
194.91	99.26				118.05	38.08	33.06			38.08	37.46	33.06	94.51
349.21	106.63				74.12	27.42	38.76			27.42	63.08	38.76	49.27
292.97	124.26				71.55	34.26	37.65			34.26	50.6	37.65	60.04
381.31					96.06	38.49	57.07			38.49	87.53	57.07	48.73
						38.87	42.41			38.87	53.24	42.41	43.15
225.525	188.659	83.334	Average				38.87				69.85	38.87	46.56
							32.64				61.8	32.64
							72.64				54.2	72.64
											47.38
					113.294	40.9324	40.195	Average			61.08
											45.62
											79.46
										40.9324	61.7494	40.195	64.5015	Average

### Sheet: Figure 5
Figure 5K					Figure 5L
Mean intesity (a.u.) of M6PR expression					Area (µm2) of M6PR expression
Mock	NEK6-KD	NEK7-KD			Mock	NEK6-KD	NEK7-KD
19925.9	15254.2	15311.9			105.339	380.702	190.494
26024.2	15025.8	10589.1			121.942	286.386	190.494
26886.6	12037.4	9513.13			130.594	310.584	190.494
27293.9	9467.12	10629.9			75.7798	563.287	309.754
27554	11340.2	17880			97.3106	310.584	289.886
28226.1	11113.9	7985.99			79.3023	380.772	436.893
28260.3	12004.6	7509.25			67.9638	310.584	267.676
29838.9	10437.8	7490.72			105.339	1254.98	442.438
31044.4	10841.2	8218.43			116.453	310.584	292.856
31115.8	9255.02	10593.4			116.453	149.804	167.503
32316.3	10558.8	11635.9			60.2993	123.2	265.394
32974.8	9440.38	9404.94			152.998	275.1	216.967
33453.4	11501.7	9249.56			107.561	634.645	328.233
33668.1	9120.35	7320.03			31.2278	458.73	328.233
34716	9203.21	7119.47			116.453	394.588	239.836
38791.3	10862.2	5718.66			62.5897	371.666	239.836
21258.5	17479.6	10363.2			53.3118	244.785	218.744
21943.1	12785.6	12523.5			210.262	688.172	331.365
23130.5	14016.8	9643.65			136.217	184.117	218.744
23580.1	7240.49	11603.3			138.523	667.057	218.744
23954	17058.5	10375.8			99.5155	517.737	298.449
26293.6	7331.76	10031.3			77.2072	371.666	124.616
26646.5	10875.3	12359.7			111.701	371.666	218.744
28284.6	7822.18	7691.65			77.2072	371.666	266.248
29085.5	13430	10819.4			116.683	405.311	310.992
29175.6	11260	11400			58.77	298.449	175.476
30196.2	12861.1	8491.91			99.9591	405.311	310.992
31068.1	10053.6	14842.9			116.683	405.311	310.992
33643.1	14097.8	9253.05			68.6666	258.775	266.248
34604.2	8324.01	10832.6			68.0237	405.311	179.926
35912.2	9947.44	8870.34			129.638	398.504	269.223
28444.7	11881.9	6011.77			71.3115	314.314	218.744
29589.8	10752.2	7907.67			71.3115	405.311	218.744
23369.5	8876.54	6686.65			61.8339	405.311	362.709
32943.7	10195.9	6010.29			103.691	439.606	218.744
31376.2	10328.5	5999.15			169.49	439.606	218.744
35213.8	12376.4	7212.3			101.928	302.019	218.744
29594.6	12631.5	7661.26			58.3287	501.961	292.38
24369.4	9778.17	7233.55			71.3115	439.606	134.612
22463.1	11244.9	5633.51			71.3115	439.606	218.744
22616.9	16055.7	6689.49			94.7087	383.558	218.744
27095.9	11073.9	12648.2			68.4525	383.272	387.841
30726.8	10556.9	17573.6			94.7087	309.207	436.179
30374.5	12176.2	8003.39			67.6107	534.639	383.486
39054	11663	8221.8			40.8996	225.146	436.179
28582.2	12518	7452.18			94.7087	241.616	436.179
26021.4	7653.98	11768			69.362	439.606	353.223
26664.5	6140.59	8291.32			117.261	439.606	312.063
30176.2	14301.7	10851.8			66.447	594.805	348.358
30435.2	11335.9	6237			51.214	594.805	436.179
31664.9	10405.2	9139.99			50.9601	594.805	436.179
20525.5	12569.7	12529.8			51.214	364.994	278.101
25329.2	12095.8	5967.54			66.9555	594.805	436.179
40031.9	11154.6	7652.66			24.4037	767.163	269.318
28638.1	10481.9	8716.74			81.3239	648.878	436.179
28987.8	10844.4	12173.7			81.3239	918.473	315.609
37240.7	10901.8	9910.01			135.143	594.805	487.567
31464.4	9443.62	6326.8			58.3018	648.878	357.14
30957.2	16304.3	6954.45			69.3919	433.823	261.322
37473.2	22339.9	11251.7			45.8179	223.58	460.383
35440	19050.9	6485.33			52.6382	433.823	737.916
27965.7	22566.5	8336.08			135.159	287.674	460.383
32348.7	12197.6	10570.5			45.8179	322.353	320.226
28734.5	11968.8	10328.7			56.2666	237.169	773.065
29663.1	13995.4	5544.94			132.834	433.823	418.615
33710.7	13674	6839.46			45.8179	537.085	380.416
29916	11687.9	9283.54			71.3826	382.204	460.383
29432.7	11376.6	5771.52			28.8985	594.605	460.383
31259.6		11235.4			55.5962		512.79
21895.5		10854.3			211.031		277.601
39385.5		9873.75			40.562		512.79
20711.5		13434.8			94.5677		233.904
32402.8		9525.73			58.3018		330.817
24137.6		9464.77			94.5677		365.785
22370.3		10430.8			134.755		293.88
27854.9		10470			178.726		142.442
29881.5		7257.44			105.754		512.79
26690.8		7179.86			130.232		470.808
23755.1		9510.77			130.232		224.099
23969.1		5901.52			97.7703		512.79
26964.1		7130.51			130.232		416.022
23682		8190.77			130.748		551.613
26816.2		7369.33			130.232		395.819
26195.6		12751.6			102.157		246.328
21467.5		12599.1			101.28		801.339
24217.1		11543.2			96.9215		401.598
20296		8189.42			67.5055		315.871
23417.2		13404.2			36.2279		401.836
31496.6		9425.42			71.4559		513.909
28236.8		9853.69			58.9971		549.87
22844.6		9945.47			97.1601		349.845
23137.3		8514.73			111.587		270.295
20514.3		8230.64			97.1601		312.354
41623.4		9130.12			54.2635		224.593
29455.3		6569.88			135.683		224.593
34846.5		10086.4			66.6929		328.28
21757.5					113.121
24140.4					113.121
19921.4					87.9383
29397.5					36.7164
29143.6					54.2635
26306.4					79.3824
29169.5					79.3824
29035					45.6855
32927.8					51.6055
22736.5					128.739
21624.1					72.5116
28459.7	11862.5	9325.24	Average		89.4615	431.802	337.616	Average

### Sheet: Figure 6
Figure 6H					Figure 6I
EEA1-endosome size					EEA1-endosomes count
Mock	NEK6-KD	NEK7-KD			Mock	NEK6-KD	NEK7-KD
5.212e-05	7.046e-05	6.227e-05			1421	1367	1720
4.99e-05	7.341e-05	0.0001094			1227	1301	2229
4.472e-05	6.594e-05	0.0001085			1033	1014	2776
4.827e-05	0.0001018	6.9e-05			1723	943	1687
3.809e-05	8.291e-05	0.0001048			1325	1395	574
5.196e-05	0.0001073	0.0001783			1085	1079	1246
5.735e-05	8.478e-05	0.0001271			1118	911	999
6.425e-05	7.37e-05	9.407e-05			1326	1066	1575
4.302e-05	0.0001053	0.0001361			553	1291	564
6.309e-05	9.153e-05	0.0001033			1320	817	1036
4.593e-05	6.603e-05	9.776e-05			1492	1411	1907
5.3e-05	8.221e-05	0.0001056			1631	1590	1742
5.072e-05	7.348e-05	0.0001101			1613	1369	886
5.096e-05	8.293e-05	8.656e-05			1786	1434	1415
4.661e-05	8.451e-05	6.954e-05			1376	1408	2201
5.0666e-05	8.3086e-05	0.00010416	Average		1335.27	1226.4	1503.8	Average

### Sheet: Figure 7
Figure 7E
MICAL-L1 tubular endosome surface area (µm2)
Mock	NEK6-KD	NEK7-KD
0.000455	0.0007823	0.000747
0.0003673	0.0007823	0.0006388
0.0003033	0.0005288	0.0007978
0.0004099	0.0006002	0.0006785
0.0004094	0.0004878	0.0007988
0.000423	0.0005274	0.0005801
0.0003627	0.0007717	0.0005467
0.0003056	0.0005256	0.0005411
0.0004084	0.0006002	0.000719
0.0004071	0.0004863	0.0006507
0.0004746	0.000412	0.0005664
0.0003749	0.0005176	0.0005823
0.0003597	0.0004508	0.0005982
0.0003897	0.0006066	0.000572
0.0003847	0.0005375
0.00038902	0.000574473	0.0006441	Average

### Sheet: Figure S1
Figure S1G					Figure S1H
% Overlap of NEKL-2 w/ NEKL-3					% Overlap of NEKL-3 w/ NEKL-2
Apical plane	Medial plane				Apical plane	Medial plane
0.383	0.59				0.189	0.361
0.398	0.478				0.234	0.241
0.115	0.287				0.05	0.214
0.232	0.203				0.213	0.15
0.261	0.245				0.206	0.153
0.151	0.148				0.097	0.096
0.228	0.199				0.124	0.119
0.321	0.248				0.24	0.212
0.194	0.186				0.109	0.118
0.249	0.121				0.16	0.115
0.226	0.245				0.145	0.136
0.278	0.279				0.223	0.177
0.245	0.144				0.153	0.127
0.207	0.198				0.191	0.154
0.568	0.538				0.281	0.335
0.2704	0.273933	Average			0.174333	0.180533	Average

### Sheet: Figure S3
Figure S3B					Figure S3C
Mean intensity (a.u.) of Phyp7::AMAN-2::mNG expression					Mean number of vesicles
WT	NEKL-2::AID	NEKL-3::AID			WT	NEKL-2::AID	NEKL-3::AID
908.157	956.704	492.415			391	279	206
1005.84	788.68	716.49			390	294	152
801.025	760.554	390.296			419	297	162
917.473	774.195	434.391			470	293	168
885.69	726.458	508.856			298	352	146
1058.93	951.411	518.163			400	238	172
884.723	1189.59	674.578			473	301	176
808.143	644.687	576.854			306	380	210
766.645	789.471	511.95			401	443	187
1131.08	934.689	916.219			320	396	227
748.863	678.552	933.664			290	385	190
1211.43	840.938	1056.26			482	485	134
1041.96	942.941	581.373			354	351	96
797.213	689.137	664.307			471	479	233
938.391	873.141	707.193			435	484	217
1460.66	761.825	520.913			440	348	212
1225.2	676.954	608.333			390	266	192
925.765	960.903	619.551			407	426	362
1036.34	745.284	1002.58			427	490	290
948.281	1063.56	953.494			378	325	340
910.593	892.228	776.014			308	380	289
900.275	798.41	574.666			362	307	254
1168.43	360.138	645.581			435	237	164
1243.27	637.279	719.557			450	267	120
1073.4	748.391	459.747			409	169	131
976.209	619.636	448.447			219	226	162
1370.44	843.34	480.626			369	339	190
791.044	749.294	550.872			381	300	189
1007.55	432.023	473.175			405	307	145
955.526	684.51	434.614			249	238	162
843.326	659.006	480.793			397	254	159
2441.62	889.713	635.629			328	332	175
1490.54	901.594	395.781				200	204
878.716	836.423	448.922				423	200
729.337	913.827	227.392				356	208
912.943	989.022	622.564				422	212
822.558	587.127	856.871				295	155
674.732	808.072	645.129				425	190
616.76	542.299	686.608				447	197
801.73	856.799	763.076				453	113
792.04	589.538	611.973				444	140
718.668	581.786	356.154				323	171
971.831	1038.86	765.931				344	223
853.016	995.997	671.065				354	304
733.832	843.047	644.219				316	153
955.366	556.237	1197.77				405	276
1023.29	954.059	845.266				456	246
671.162	805.959	349.444				418	232
999.249	1048.08	530.992				371	85
1075.28		649.463					201
660.282		366.051					212
1038.85		434.237					237
863.331		663.679					265
796.986					382.938	333.375	194.125	Average
1029.72
662.66
1323.18
987.689
972.882
766.48
1066.08
814.01
965.915	794.13	618.871	Average

### Sheet: Figure S5
neural line visible		%
WT	63/69	91.3
nekl-2	72/75	96
nekl-3	11/66	16.67
